# Bacterial but not fungal rhizosphere communities differ among perennial grass ecotypes under abiotic environmental stress

**DOI:** 10.1101/2021.11.15.468685

**Authors:** Soumyadev Sarkar, Abigail Kamke, Kaitlyn Ward, QingHong Ran, Brandi Feehan, Shiva Thapa, Lauren Anderson, Matthew Galliart, Ari Jumpponen, Loretta Johnson, Sonny T M Lee

## Abstract

Environmental change, especially frequent droughts, is predicted to detrimentally impact the North American perennial grasslands. Consistent dry spells will affect plant communities as well as their associated rhizobiomes, possibly altering the plant host performance under environmental stress. Therefore, there is a need to understand the impact of drought on the rhizobiome, and how the rhizobiome may modulate host performance and ameliorate its response to drought stress. In this study, we analyzed bacterial and fungal communities in the rhizospheres of three ecotypes (dry, mesic, and wet) of a dominant prairie grass, *Andropogon gerardii*. The ecotypes were established in 2010 in a common garden design and grown for a decade under persistent dry conditions at the arid margin of the species’ range in Colby Kansas. The experiment aimed to answer whether and to what extent do the different ecotypes maintain or recruit distinct rhizobiomes after ten years in an arid climate. In order to answer this question, we screened the bacterial and fungal rhizobiome profiles of the ecotypes under the arid conditions of western KS as a surrogate for future climate environmental stress using 16S rRNA and ITS2 metabarcoding sequencing. Under these conditions, bacterial communities differed compositionally among the *A. gerardii* ecotypes, whereas the fungal communities did not. The ecotypes were instrumental in driving the differences among bacterial rhizobiomes, as the ecotypes maintained distinct bacterial rhizobiomes even after ten years at the edge of the host species range. This study will aid us to optimize plant productivity through the use of different ecotypes under future abiotic environmental stress, especially drought.
