## Supplementary Table S1 for "Bacterial but not fungal rhizosphere communities differ among perennial grass ecotypes under abiotic environmental stress"

### Sheet: Bacteria
Bacterial count
Sample_name	Ecotype	original counts	counts after primer trim	counts after DADA2
D-REL-R4	Dry	10972	10398	6269
D-SAL-R3	Dry	11592	10399	6598
D-WEB-R10	Dry	11773	11138	6862
D-REL-R6	Dry	12847	11979	7228
D-WEB-R8	Dry	12209	11511	7310
D-CDB-R5	Dry	12698	11903	7360
D-SAL-R4	Dry	12647	11985	7471
D-CDB-R8	Dry	13417	12662	7837
D-SAL-R1	Dry	11549	10669	8025
D-REL-R7	Dry	13222	12588	8300
D-SAL-R9	Dry	13752	13061	8328
D-SAL-R5	Dry	14140	13286	8589
D-SAL-R6	Dry	14744	13912	8670
D-CDB-R7	Dry	14360	13640	8837
D-WEB-R7	Dry	14148	13447	9156
D-WEB-R6	Dry	14933	13972	9436
D-SAL-R7	Dry	17282	16312	10661
D-REL-R3	Dry	20675	19019	13790
D-WEB-R1	Dry	20428	18618	14027
D-CDB-R6	Dry	22670	21335	14434
D-CDB-R2	Dry	21683	19959	14465
D-WEB-R3	Dry	21466	19910	14756
D-CDB-R9	Dry	23101	22069	15100
D-SAL-R2	Dry	23511	21822	15141
D-REL-R2	Dry	22073	20169	15921
D-SAL-R8	Dry	25259	23997	17179
D-CDB-R1	Dry	23421	21650	17316
D-REL-R8	Dry	25093	23899	17553
D-REL-R9	Dry	26309	24953	17816
D-CDB-R4	Dry	23713	22683	18024
D-WEB-R9	Dry	25071	23791	18351
D-WEB-R5	Dry	24332	23125	18450
D-REL-R10	Dry	26109	24848	18583
M-TAL-R6	Mesic	9022	8428	4485
M-TOW-R7	Mesic	11873	11321	7213
M-KON-R2	Mesic	13312	12714	8224
M-TAL-R10	Mesic	13898	13250	8245
M-TOW-R8	Mesic	13050	12426	8272
M-TOW-R2	Mesic	13180	12494	8378
M-KON-R1	Mesic	12978	12210	8387
M-TOW-R6	Mesic	13081	12444	8537
M-KON-R6	Mesic	14199	13449	8933
M-TOW-R4	Mesic	15337	14631	9051
M-TAL-R1	Mesic	14802	14142	9215
M-KON-R7	Mesic	14031	13359	9288
M-TOW-R1	Mesic	14277	13535	9298
M-TAL-R3	Mesic	14810	14067	9312
M-TOW-R3	Mesic	15320	14565	9428
M-TAL-R5	Mesic	15395	14638	9671
M-KON-R8	Mesic	15365	14618	9753
M-TAL-R4	Mesic	15225	14536	9815
M-KON-R4	Mesic	15453	14716	9848
M-TAL-R8	Mesic	16171	15384	10457
M-TOW-R9	Mesic	16391	15631	10492
M-TAL-R2	Mesic	15815	15067	10766
M-KON-R9	Mesic	17504	16675	11139
M-TAL-R9	Mesic	18097	17336	11877
M-KON-R10	Mesic	19641	18736	12665
M-TAL-R7	Mesic	21302	20230	15068
M-TOW-R10	Mesic	23697	22597	16345
M-TOW-R5	Mesic	23503	22658	16487
M-KON-R3	Mesic	25982	24934	18118
M-KON-R5	Mesic	26087	25105	19042
W-12MI-R8	Wet	10821	10194	6139
W-DES-R10	Wet	11135	10555	6671
W-DES-R8	Wet	11740	11118	7149
W-WAL-R4	Wet	12482	11616	7324
W-DES-R5	Wet	12955	12111	7403
W-12MI-R6	Wet	13453	12824	8023
W-WAL-R6	Wet	13294	12634	8282
W-DES-R9	Wet	14178	13517	8751
W-DES-R6	Wet	15753	14999	9623
W-FUL-R9	Wet	15615	14772	9750
W-12MI-R3	Wet	16116	14977	9951
W-FUL-R6	Wet	16018	15114	12194
W-12MI-R2	Wet	19395	17955	12904
W-WAL-R2	Wet	22183	20626	14386
W-WAL--R1	Wet	22639	20782	14448
W-FUL-R2	Wet	22134	20631	15157
W-DES-R3	Wet	22992	21450	15255
W-12MI-R1	Wet	21668	19837	15278
W-12MI-R10	Wet	22342	21263	15746
W-FUL-R5	Wet	22001	20746	15820
W-FUL-R4	Wet	22058	20705	15866
W-FUL-R1	Wet	22078	20192	15965
W-FUL-R3	Wet	23181	21736	16744
W-WAL-R9	Wet	24920	23780	16872
W-WAL-R8	Wet	24796	23505	17068
W-FUL-R10	Wet	24250	22978	17106
W-WAL-R10	Wet	24766	23524	17111
W-DES-R7	Wet	24881	23605	17406
W-FUL-R7	Wet	26809	25473	18265
W-WAL-R3	Wet	25988	24383	18548
W-WAL-R7	Wet	27202	25936	19422
W-12MI-R7	Wet	29578	28088	19921

### Sheet: Fungi
Fungal Count
sample_name	Ecotype	original counts	counts after primer trim	counts after dada2
D-CDB-R1	Dry	50767	50127	32329
D-CDB-R2	Dry	48349	47773	39843
D-CDB-R4	Dry	32022	31367	19595
D-CDB-R5	Dry	41374	40888	25981
D-CDB-R6	Dry	41986	41206	26196
D-CDB-R7	Dry	42382	41620	25928
D-CDB-R8	Dry	38498	37888	22223
D-CDB-R9	Dry	37780	37315	21888
D-REL-R10	Dry	39202	38632	27740
D-REL-R2	Dry	36600	36156	25073
D-REL-R3	Dry	38352	37747	26858
D-REL-R4	Dry	18223	17896	10258
D-REL-R6	Dry	37590	37011	19298
D-REL-R7	Dry	45471	44828	24869
D-REL-R8	Dry	31599	31177	17666
D-REL-R9	Dry	33760	33245	18713
D-SAL-R1	Dry	43221	42674	29101
D-SAL-R2	Dry	31763	31180	22140
D-SAL-R3	Dry	38022	37344	23073
D-SAL-R4	Dry	35964	35411	22682
D-SAL-R5	Dry	44976	44432	26021
D-SAL-R6	Dry	39616	39123	24554
D-SAL-R7	Dry	43540	42834	26815
D-SAL-R8	Dry	30916	30500	17736
D-SAL-R9	Dry	36626	36060	18459
D-WEB-R1	Dry	48767	48094	33764
D-WEB-R10	Dry	35153	34541	20842
D-WEB-R3	Dry	38464	37813	24411
D-WEB-R5	Dry	40540	39790	26860
D-WEB-R6	Dry	55599	54960	32031
D-WEB-R7	Dry	36929	36427	23535
D-WEB-R8	Dry	25445	24995	15373
D-WEB-R9	Dry	19740	19474	11474
M-KON-R1	Mesic	29226	28747	16032
M-KON-R10	Mesic	38833	38400	24812
M-KON-R2	Mesic	34528	33844	19701
M-KON-R3	Mesic	30231	29585	21337
M-KON-R4	Mesic	38676	38001	22780
M-KON-R5	Mesic	34544	33956	23158
M-KON-R6	Mesic	37079	36564	15243
M-KON-R7	Mesic	30456	30023	15886
M-KON-R8	Mesic	40074	39535	23992
M-KON-R9	Mesic	33074	32645	14955
M-TAL-R1	Mesic	36170	35624	26178
M-TAL-R10	Mesic	36506	35907	22582
M-TAL-R2	Mesic	43654	42955	25681
M-TAL-R3	Mesic	35583	34986	20020
M-TAL-R4	Mesic	37304	36632	20500
M-TAL-R5	Mesic	39471	38730	26305
M-TAL-R6	Mesic	36747	36213	20033
M-TAL-R7	Mesic	40414	39840	24998
M-TAL-R8	Mesic	48403	47875	29400
M-TAL-R9	Mesic	42194	41675	26093
M-TOW-R1	Mesic	24381	23971	10695
M-TOW-R10	Mesic	46508	45940	14334
M-TOW-R2	Mesic	23479	23050	10758
M-TOW-R3	Mesic	38444	37801	23121
M-TOW-R4	Mesic	44884	44038	28295
M-TOW-R5	Mesic	32945	32316	19710
M-TOW-R6	Mesic	45693	45102	28776
M-TOW-R7	Mesic	38471	37975	24552
M-TOW-R8	Mesic	47835	47218	33177
M-TOW-R9	Mesic	39433	38925	22062
W-12MI-R1	Wet	38745	38188	24038
W-12MI-R10	Wet	32354	31855	19406
W-12MI-R2	Wet	43136	42446	27451
W-12MI-R3	Wet	28722	28162	16152
W-12MI-R6	Wet	52503	51811	27664
W-12MI-R7	Wet	46031	45381	27701
W-12MI-R8	Wet	41291	40582	27460
W-DES-R10	Wet	32931	32292	18958
W-DES-R3	Wet	33802	33157	19660
W-DES-R5	Wet	41049	40475	25579
W-DES-R6	Wet	51720	51075	34677
W-DES-R7	Wet	34733	34185	26209
W-DES-R8	Wet	30609	30047	18451
W-DES-R9	Wet	40561	39906	23154
W-FUL-R1	Wet	46410	45832	27964
W-FUL-R10	Wet	33015	32635	21928
W-FUL-R2	Wet	38214	37560	26880
W-FUL-R3	Wet	43075	42399	26886
W-FUL-R4	Wet	36184	35438	24071
W-FUL-R5	Wet	41053	40343	25348
W-FUL-R6	Wet	39995	39377	17861
W-FUL-R7	Wet	35861	35303	21777
W-FUL-R9	Wet	24307	23936	12893
W-WAL--R1	Wet	43279	42747	32477
W-WAL-R10	Wet	25190	24837	12735
W-WAL-R2	Wet	39210	38542	22248
W-WAL-R3	Wet	30834	30307	20630
W-WAL-R4	Wet	40100	39601	25528
W-WAL-R6	Wet	49971	49324	29880
W-WAL-R7	Wet	21773	21449	14574
W-WAL-R8	Wet	29567	29135	15406
W-WAL-R9	Wet	19835	19574	10451
