## Supplementary Table S3 for "Bacterial but not fungal rhizosphere communities differ among perennial grass ecotypes under abiotic environmental stress"

### Sheet: Sheet1
Post-hoc SIMPER Analysis (bacteria)				Post-hoc SIMPER Analysis (fungi)
Group Dry				Group Dry (Phylum level)
Species	Contribution (%)			Species	Contribution (%)
Proteobacteria	20.98			Ascomycota	45.61
Actinobacteria	17.06			Basidiomycota	36.24
Acidobacteria	12.6
Chloroflexi	7.52			Group Mesic (Phylum level)
Bacteroidetes	7.01
Verrucomicrobia	6.36			Species	Contribution (%)
				Ascomycota	41.93
Group Mesic				Basidiomycota	34.36
Species	Contribution (%)			Group Wet (Phylum level)
Proteobacteria	17.27
Actinobacteria	14.4			Species	Contribution (%)
Acidobacteria	13.92			Ascomycota	47.49
Chloroflexi	8.09			Basidiomycota	33.43
Verrucomicrobia	7.51
Bacteroidetes	6.68			Group Dry (Genus level)
Planctomycetes	5.98
				Species	Contribution (%)
Group Wet				Phallus	9.93
				Cladosporium	5.82
Species	Contribution (%)
Proteobacteria	17.86			Group Mesic (Genus level)
Actinobacteria	17.04
Acidobacteria	12.98			Species	Contribution (%)
Chloroflexi	7.97			Phallus	10.31
Verrucomicrobia	6.68			Cladosporium	4.59
Bacteroidetes	6.49
Thaumarchaeota	5.88			Group Wet (Genus level)
				Species	Contribution (%)
				Phallus	9.47
				Cladosporium	6.49
