## Supplementary Table S4 for "Bacterial but not fungal rhizosphere communities differ among perennial grass ecotypes under abiotic environmental stress"

### Sheet: Sheet1
Wet-Mesic
		Genus	log2FoldChange	baseMean	lfcSE	stat	pvalue	padj
Ecotype Predominance	Wet	Candidatus Berkiella	-53.696	4487.03	3.59286	-14.9452	1.67e-50	9.58e-48
		Cellvibrio	-49.3722	3234.61	3.59286	-13.7417	5.71e-43	8.16e-41
		Flavihumibacter	-49.2459	3282.73	3.59286	-13.7066	9.27e-43	1.06e-40
		Terrabacter	-47.128	65060.9	3.59286	-13.1171	2.63e-39	1.5e-37
		Parasegetibacter	-47.0587	3846.2	3.59286	-13.0978	3.39e-39	1.76e-37
		Parviterribacter	-43.8897	13494.8	3.59286	-12.2158	2.56e-34	8.13e-33
		Cellulomonas	-40.7893	63156.5	3.59286	-11.3529	7.18e-30	2.16e-28
		Solitalea	-35.9873	5623.87	3.59286	-10.0163	1.29e-23	3.08e-22
		Sphaerisporangium	-35.7785	4746.22	3.59286	-9.95821	2.32e-23	5.11e-22
		Nonomuraea	-35.2271	2243.51	3.59286	-9.80475	1.07e-22	2.05e-21
		Achromobacter	-35.2024	2852.62	3.59286	-9.79788	1.15e-22	2.12e-21
		Acinetobacter	-34.9964	1559.57	3.59286	-9.74052	2.03e-22	3.62e-21
		Pseudorhodoferax	-34.8041	7606.97	3.59286	-9.68701	3.42e-22	5.76e-21
		Nocardia	-34.5324	1078.88	3.59287	-9.61139	7.16e-22	1.14e-20
		Leucobacter	-30.9465	129304	3.59286	-8.61333	7.1e-18	8.49e-17
		Lacunisphaera	-30.6478	11159.3	3.59286	-8.53019	1.46e-17	1.67e-16
		Nesterenkonia	-29.9541	19716.1	3.59286	-8.3371	7.61e-17	8.06e-16
		Bosea	-29.9455	94711.7	3.59286	-8.33472	7.77e-17	8.08e-16
		Gemmatirosa	-29.7072	106906	3.59286	-8.26839	1.36e-16	1.36e-15
		Pelagibacterium	-29.4991	40190.1	3.59286	-8.21048	2.2e-16	2.14e-15
		Aliihoeflea	-29.4584	88564.4	3.59286	-8.19916	2.42e-16	2.31e-15
		Nocardiopsis	-28.604	10520.8	3.59286	-7.96133	1.7e-15	1.52e-14
		Rubinisphaera	-28.3653	13824.1	3.59286	-7.89491	2.91e-15	2.56e-14
		Prosthecobacter	-28.2836	11429.7	3.59286	-7.87216	3.49e-15	3.02e-14
		Xanthomonas	-27.1083	70635.5	3.59286	-7.54503	4.52e-14	3.8e-13
		Aureimonas	-26.7643	134323	3.59286	-7.44928	9.38e-14	7.78e-13
		Rhodococcus	-9.15788	698251	2.74122	-3.34081	0.000835358	0.00682607
		Pseudomonas	-2.16059	7.40051e+07	0.772882	-2.79549	0.00518208	0.0411687
	Mesic	Parafrigoribacterium	29.0918	56398.6	3.59166	8.09983	5.5e-16	5.08e-15
		Ktedonobacter	29.6842	42668.1	3.59166	8.26476	1.4e-16	1.38e-15
		Streptosporangium	32.262	237014	3.53362	9.13001	6.85e-20	9.33e-19
		Acidicapsa	32.4387	13044.9	3.59166	9.0317	1.69e-19	2.25e-18
		Pseudoduganella	45.9445	59743.6	3.59165	12.792	1.82e-37	7.99e-36
Dry - Mesic
		Genus	log2FoldChange	baseMean	lfcSE	stat	pvalue	padj
Ecotype Predominance	Mesic	Microbispora	-28.5986	4343.27	3.5649	-8.02226	1.04e-15	9.73e-15
		Sorangium	-28.0929	61271.6	3.5649	-7.88043	3.26e-15	3.01e-14
		Zavarzinella	-27.5121	40054.5	3.5649	-7.7175	1.19e-14	1.08e-13
		Candidatus Udaeobacter	-0.526858	2.23101e+07	0.19453	-2.70836	0.00676166	0.0483458
	Dry	Allorhizobium-Neorhizobium-Pararhizobium-Rhizobium	1.27136	1.88048e+07	0.307529	4.13412	3.56e-05	0.000279196
		Pseudomonas	2.86948	7.40051e+07	0.767194	3.74023	0.000183851	0.00134824
		Cellulomonas	10.7893	63156.5	3.58431	3.01014	0.00261127	0.0189069
		Rhodococcus	11.0582	698251	2.72103	4.06399	4.82e-05	0.000367912
		Parviterribacter	13.8897	13494.8	3.58431	3.87516	0.000106556	0.000791561
		Parasegetibacter	17.0587	3846.2	3.58431	4.75927	1.94e-06	1.61e-05
		Flavihumibacter	19.2459	3282.73	3.58431	5.36948	7.9e-08	6.74e-07
		Cellvibrio	19.3722	3234.61	3.58431	5.40472	6.49e-08	5.63e-07
		Candidatus Berkiella	23.696	4487.03	3.58431	6.61105	3.82e-11	3.41e-10
Dry-Wet
		Genus	log2FoldChange	baseMean	lfcSE	stat	pvalue	padj
Ecotype Predominance	Dry	Allorhizobium-Neorhizobium-Pararhizobium-Rhizobium	1.69787	1.88048e+07	0.302453	5.61366	1.98e-08	1.62e-07
